# Peruvian Population Genomics: Unraveling the Genetic Landscape and Admixture Dynamics of Urban Populations

**DOI:** 10.1101/2025.04.10.648256

**Authors:** Victor Borda, Omar Caceres, Cesar Sanchez, Carlos Padilla, Diego Veliz-Otani, Marla Mendes, Carolina Silva-Carvalho, Isabela Alvim, Bradley A. Maron, Mateus H. Gouveia, Peruvian Genome Project Consortium, Eduardo Tarazona-Santos, Heinner Guio, Timothy D. O’Connor

**Author notes:** Corresponding authors: Timothy D. O’Connor, Heinner Guio, and Omar Caceres.

## Abstract

Latin American populations exhibit high genetic and phenotypic diversity shaped by complex admixture histories, yet remain underrepresented in genomic research. Here, we analyze genome-wide data from 432 urban individuals across 13 regions of Peru, including 346 newly genotyped from the Peruvian Genome Project. We revealed fine-scale population structure and demographic patterns shaped by both ancient and recent events. Indigenous American ancestries in urban individuals trace back to ancient north-south interactions consisted with archaeological records, while admixture events occurring within the last 8–10 generations involved sources already admixed between distinct ancestral lineages. Identity-by-descent analyses reveal sustained gene flow in southern Peru, while effective population size trends highlight demographic stability in Lima over the past 25 generations. Sex-biased admixture patterns suggest Indigenous ancestry contribution preferentially mediated by females. These findings offer a comprehensive view of Peru’s genetic heritage, advancing our understanding of human genetic diversity and historical demographic processes in Latin America.
