## Supplementary Tables for "Peruvian Population Genomics: Unraveling the Genetic Landscape and Admixture Dynamics of Urban Populations": PGP_Supplementary Tables.xlsx

### Sheet: List of Supplementary Tables
Table S1. Detailed information about each urban area included in this study
Table S2. List of reference populations from 1000 Genomes Project, Human Genome Diversity Project, and Peruvian Genome Project
Table S3. mean, standard deviation and sex bias Z scores calculate from ancestry proportions inferred by ADMIXTURE. We estimate the sample statistics for each urban area for autosomes and chromosome X. Using these values, we estimated the sex bias Z scores.
Table S4. SOURCEFIND results for each urban area

### Sheet: Table S1
Sample name*	Department	Province**	City	Newly Genotyped individuals	Previously genotypes individuals	Total individuals	Total unrelated individuals***	Unrelated individuals per province
Arequipa	Arequipa	Arequipa	Arequipa	36	0	36	26	26
Ayacucho	Ayacucho	Huamanga	Ayacucho	36	0	36	35	35
El Carmen	Ica	Chincha	El Carmen	32	16	48	37	37
Cusco	Cusco	Cusco / Paucartambo	Cusco-Wanchaq / Paucartambo	23	14	37	36	Cusco=35; Paucartambo=1
Huaraz	Ancash	Huaraz	Huaraz	36	0	36	36	36
Iquitos	Loreto	Maynas	Iquitos	15	16	31	29	29
Lambayeque	Lambayeque	Lambayeque	Lambayeque	12	0	12	12	12
Lima	Lima	Lima	Cercado de Lima	13	16	29	28	28
Moquegua	Moquegua	Mariscal Nieto	Moquegua	33	0	33	30	30
Juliaca	Puno	San Roman	Juliaca	32	8	40	40	40
Tacna	Tacna	Tacna	Tacna	31	0	31	21	21
Tumbes	Tumbes	Tumbes	Tumbes	33	0	33	33	33
Trujillo	La Libertad	Trujillo	Trujillo	14	16	30	22	22
				346	86	432	385
*Sample name corresponds to a reduced name that is used along the main text , figures and tables.
**Samples from Cusco deparment include two provinces, Cusco and Paucartambo. Cusco provinces include Cusco and Wanchaq districts and Paucartambo province includes just Paucartambo district.
***Final number of unrelated individuals after filtering first and second degree relationships.

### Sheet: Table S2
Population	Details	Dataset	Geographical Origin	Geographical Origin 2
GWD	Gambian in Western Division - Mandinka	1000 Genomes Project	Gambia	-
MSL	Mende in Sierra Leone	1000 Genomes Project	Sierra Leone	-
YRI	Yoruba in Ibadan, Nigeria	1000 Genomes Project	Nigeria	-
LWK	Luhya in Webuye, Kenya	1000 Genomes Project	Kenya	-
CEU	Utah residents (CEPH) with Northern and Western European ancestry	1000 Genomes Project	United States	-
TSI	Toscani in Italia	1000 Genomes Project	Italy	-
IBS	Iberian Populations in Spain	1000 Genomes Project	Spain	-
CHB	Han Chinese in Beijing, China	1000 Genomes Project	China	-
CHS	Han Chinese South	1000 Genomes Project	China	-
JPT	Japanese in Tokyo, Japan	1000 Genomes Project	Japan	-
Maya	Maya in Mexico	Human Genome Diversity Project	Mexico	-
Pima	Pima in Mexico	Human Genome Diversity Project	Mexico	-
Colombian	Colombian in Colombia	Human Genome Diversity Project	Colombia	-
Tallanes	Native Community	Peruvian Genome Project	Peru	Pacific Coast
Moche	Native Community	Peruvian Genome Project	Peru	Pacific Coast
Quechuas	Quechua speaking individual from Central Andes	Peruvian Genome Project	Peru	Andean
Chopccas	Native Community	Peruvian Genome Project	Peru	Andean
Qeros	Native Community	Peruvian Genome Project	Peru	Andean
Aimaras	Aimara speakers from Southern Peruvian Andes	Peruvian Genome Project	Peru	Andean
Jacarus	Native Community	Peruvian Genome Project	Peru	Andean
Uros	Native Community	Peruvian Genome Project	Peru	Andean
Matses	Native Community	Peruvian Genome Project	Peru	Amazonian
Nahua	Native Community	Peruvian Genome Project	Peru	Amazonian
Shipibo	Native Community	Peruvian Genome Project	Peru	Amazonian
Lamas	Native Community	Peruvian Genome Project	Peru	Amazonian
Candoshi	Native Community	Peruvian Genome Project	Peru	Amazonian
Awajun	Native Community	Peruvian Genome Project	Peru	Amazonian
Matsiguenkas	Native Community	Peruvian Genome Project	Peru	Amazonian
Chachapoyas	Native Community	Peruvian Genome Project	Peru	Amazonian
Ashaninkas	Native Community	Peruvian Genome Project	Peru	Amazonian
Shimaa	Native Community	Peruvian Genome Project	Peru	Amazonian
PUR	Puerto Rican in Puerto Rico	1000 Genomes Project	Puerto Rico	-
MXL	Mexican Ancestry in Los Angeles CA USA	1000 Genomes Project	United States	-
CLM	Colombian in Medellin, Colombia	1000 Genomes Project	Colombia	-
PEL	Peruvian in Lima Peru	1000 Genomes Project	Peru	-

### Sheet: Table S3
Population	AFR_Autosomes_mean	AFR_Autosomes_sd	EUR_Autosomes_mean	EUR_Autosomes_sd	NAT_Autosomes_mean	NAT_Autosomes_sd	EAS_Autosomes_mean	EAS_Autosomes_sd	AFR_X_mean	AFR_X_sd	EUR_X_mean	EUR_X_sd	NAT_X_mean	NAT_X_sd	EAS_X_mean	EAS_X_sd	AFR pvalue wilcoxon test	EUR pvalue wilcoxon test	NAT pvalue wilcoxon test	EAS pvalue wilcoxon test	Population
Iquitos	0.0213706	0.0223598	0.174612	0.116704	0.794352	0.129085	0.00966566	0.00548644	0.07966	0.221368	0.0345354	0.0854111	0.87781	0.250989	0.0079941	0.0205157	0.154943	1.86e-05	0.0245244	0.0296854	Iquitos
Tumbes	0.117703	0.0347988	0.257652	0.0764972	0.616971	0.0902084	0.00767388	0.0103676	0.0168862	0.054082	0.0467583	0.0814416	0.923172	0.126574	0.0131838	0.0332833	5.21e-06	1.07e-06	7.44e-07	0.241038	Tumbes
Lambayeque	0.0466511	0.0502752	0.100752	0.105982	0.834237	0.165933	0.0183598	0.0534232	0.107471	0.267915	0.0667012	0.1034	0.813111	0.278587	0.0127176	0.0182767	0.414823	0.456126	0.844519	0.759766	Lambayeque
Trujillo	0.0858998	0.224824	0.18044	0.0949661	0.723959	0.227303	0.00970059	0.0222295	0.0529704	0.186888	0.0379717	0.0649047	0.90266	0.204833	0.00639827	0.0143127	0.00578757	6.52e-05	0.00385925	0.257504	Trujillo
Huaraz	0.00668083	0.00547736	0.13197	0.0525585	0.860134	0.0546974	0.00121525	0.00183224	0.0385179	0.155961	0.0529197	0.0997895	0.899662	0.183206	0.00890083	0.0155147	0.462418	0.00027583	0.011684	0.0103239	Huaraz
Lima	0.0264002	0.0394805	0.220885	0.13596	0.745497	0.162981	0.00721746	0.0216006	0.00714571	0.0236101	0.049561	0.0840462	0.931489	0.100065	0.0118041	0.0231417	0.00164331	7.79e-05	0.00016412	0.866586	Lima
El Carmen	0.598957	0.221656	0.0831182	0.044321	0.315719	0.214979	0.00220535	0.00766064	0.0830772	0.242089	0.0713044	0.138493	0.832827	0.273347	0.0127914	0.0266049	6.93e-07	0.151802	6.41e-07	0.00710839	El Carmen
Arequipa	0.0244653	0.0195534	0.333473	0.125982	0.64033	0.136392	0.00173162	0.0027954	0.11658	0.261881	0.0769203	0.132941	0.799025	0.289356	0.00747446	0.0191977	0.779955	0.00010196	0.0208209	0.393551	Arequipa
Moquegua	0.0275221	0.0422781	0.188473	0.188192	0.773789	0.225967	0.0102161	0.0322001	0.0481941	0.135681	0.0834506	0.116153	0.858539	0.177943	0.00981597	0.0145906	0.411258	0.00846973	0.0998735	0.218401	Moquegua
Tacna	0.013853	0.0228128	0.0891564	0.0791821	0.895968	0.0980992	0.0010229	0.00212004	0.0549582	0.210108	0.0765469	0.128934	0.854226	0.246094	0.0142688	0.0231969	0.569996	0.237301	1	0.00791546	Tacna
Ayacucho	0.00701829	0.0059007	0.137555	0.0800517	0.855196	0.0843046	0.000231343	0.000908333	0.102915	0.235939	0.0616594	0.103761	0.828286	0.288818	0.00713917	0.0176481	1	0.00034512	0.235035	0.00347209	Ayacucho
Cusco	0.0105684	0.0157404	0.173024	0.124445	0.81558	0.133906	0.000826694	0.00150451	0.055272	0.221423	0.0395994	0.0835425	0.887267	0.236708	0.0178612	0.0707099	0.0152216	1.86e-05	0.00811537	0.00755291	Cusco
Juliaca	0.00105942	0.00219766	0.0380771	0.0395047	0.960462	0.0409418	0.000401375	0.000838658	0.0336479	0.107891	0.046418	0.0738335	0.908926	0.148615	0.011008	0.0198263	0.0574331	0.695382	0.368068	0.009055	Juliaca
AFR: African ancestry proportion; EUR : European ancestry proportion; NAT: Indigenous American ancestry proportion; EAS: East Asian ancestry proportion.
p values were calculated using a paired Wilcoxon test on individual ancestry proportions for autosomes and chromosome X. Significant results are in red.

### Sheet: Table S4
Population	Ashaninkas	Awajun	BergamoItalian	CHB	Candoshi	Chopccas	French	IBS	LWK	Lamas	Matses	Moche	Mongolian	Qeros	Tallanes	Tu	Uros	YRI
Iquitos	0.112216	0	0	0	0.0696951	0	0	0.218059	0	0.139135	0.0755073	0	0	0.155654	0.187927	0.0418069	0	0
Tumbes	0.042485	0.0307114	0	0	0.0303106	0	0	0.296393	0	0	0	0.0708417	0	0.107415	0.311222	0	0	0.110621
Lambayeque	0.0615767	0	0.018072	0.0370577	0.0467029	0	0	0.100259	0	0	0	0.148688	0	0.146454	0.375197	0.0221839	0	0.0438093
Trujillo	0.0551153	0	0	0.0203402	0	0.111846	0	0.202897	0	0	0	0.174582	0	0.137334	0.188765	0.02781	0	0.0813103
Huaraz	0.0598974	0.0385234	0	0	0	0.162492	0	0.160229	0	0	0	0.0920338	0.0191108	0.153641	0.272782	0.0412895	0	0
Lima	0.0526716	0	0	0.0187896	0	0.169106	0	0.245632	0	0	0	0.0849329	0	0.200253	0.18982	0.0182831	0	0.0205115
El Carmen	0.0226852	0	0.0683059	0	0	0.0654514	0	0.034203	0.105413	0	0	0.0418649	0	0.0742651	0.0826782	0	0	0.505133
Arequipa	0.0388475	0	0	0	0	0.162632	0	0.372802	0	0	0	0.0181564	0	0.199307	0.117215	0	0.0789365	0.0121043
Moquegua	0.0463266	0	0	0.0274938	0	0.167028	0	0.210232	0	0	0	0	0	0.250919	0.127902	0.0178257	0.13193	0.0203434
Tacna	0.0531674	0	0	0	0	0.18092	0	0.110165	0	0.0111878	0	0.041022	0.0151691	0.260948	0.13249	0.0309933	0.163937	0
Ayacucho	0.0586249	0	0	0	0	0.227543	0	0.15798	0	0	0	0.0829721	0.0188527	0.211312	0.157173	0.0257587	0.0597842	0
Cusco	0.0539238	0	0	0.0104433	0	0.197218	0	0.196415	0	0	0	0.0604007	0.0143596	0.236582	0.122358	0.0165185	0.0917809	0
Juliaca	0.055407	0	0.0233133	0	0	0.170157	0.0115053	0.0172579	0	0	0	0.0611596	0.0215472	0.268961	0.130141	0.0227078	0.217843	0
